# Oxford Nanopore and Bionano Genomics technologies evaluation for plant structural variation detection

**DOI:** 10.1101/2021.04.16.440130

**Authors:** Aurélie Canaguier, Romane Guilbaud, Erwan Denis, Ghislaine Magdelenat, Caroline Belser, Benjamin Istace, Corinne Cruaud, Patrick Wincker, Marie-Christine Le Paslier, Patricia Faivre-Rampant, Valérie Barbe

**Author notes:** Corresponding author: Patricia Faivre Rampant.

## Abstract

**Background:** Structural Variations (SVs) are very diverse genomic rearrangements. In the past, their detection was restricted to cytological approaches, then to NGS read size and partitionned assemblies. Due to the current capabilities of technologies such as long read sequencing and optical mapping, larger SVs detection are becoming more and more accessible.

This study proposes a comparison in SVs detection and characterization from long-read sequencing obtained with the MinION device developed by Oxford Nanopore Technologies and from optical mapping produced by the Saphyr device commercialized by Bionano Genomics. The genomes of the two *Arabidopsis thaliana* ecotypes Columbia-0 (Col-0) and Landsberg *erecta* 1 (L*er*-1) were chosen to guide the use of one or the other technology.

**Results:** We described the SVs detected from the alignment of the best ONT assembly and DLE-1 optical maps of *A. thaliana* L*er*-1 on the public reference Col-0 TAIR10.1. After filtering, 1 184 and 591 L*er*-1 SVs were retained from ONT and BioNano technologies respectively. A total of 948 L*er*-1 ONT SVs (80.1%) corresponded to 563 Bionano SVs (95.3%) leading to 563 common locations in both technologies. The specific locations were scrutinized to assess improvement in SV detection by either technology. The ONT SVs were mostly detected near TE and gene features, and resistance genes seemed particularly impacted.

**Conclusions:** Structural variations linked to ONT sequencing error were removed and false positives limited, with high quality Bionano SVs being conserved. When compared with the Col-0 TAIR10.1 reference, most of detected SVs were found in same locations. ONT assembly sequence leads to more specific SVs than Bionano one, the later being more efficient to characterize large SVs. Even if both technologies are obvious complementary approaches, ONT data appears to be more adapted to large scale populations study, while Bionano performs better in improving assembly and describing specificity of a genome compared to a reference.
