## Additional file 1: Table S1 for "Oxford Nanopore and Bionano Genomics technologies evaluation for plant structural variation detection"

Table S1. Metrics of the ONT run flowcells for A. thaliana Columbia (Col-0).
Data	ONT run	BMQ_CS_ONT_1_FAH68283_A	BMQ_DD_ONT_1_FAJ01727_A	BMQ_DD_ONT_1_FAJ04267_A	BMQ_DD_ONT_1_FAJ04569_A	ALL_COL
Rawdata	N50 size (number)	20 818 (33 876)	9 406 (169 955)	12 942 (123 696)	25 659 (3 964)	-
	N80 size (number)	9 417 (80 325)	4 101 (427 039)	5 996 (295 118)	10 005 (9 945)	-
	N90 size (number)	5 423 (110 818)	2 470 (594 221)	3 684 (402 357)	5 288 (14 395)	-
	Assembly size	2 215 468 489	5 384 084 502	5 109 100 753	328 285 618	-
	Reads number	197 171	1 035 063	696 419	28 212	-
	Min size	5	5	5	5	-
	Max size	144 936	103 254	88 151	212 597	-
	Average size	11 236.3	5 201.7	7 336.25	11 636.4	-
	Depth	X16.29	X39.88	X37.84	X2.43	-
Trimmed	N50 size (number)	20 024 (29 472)	9 933 (119 965)	13 396 (93 861)	17 668 (2 618)	12 751 (234 311)
	N80 size (number)	9 289 (68 805)	4 714 (289 971)	6 630 (217 468)	6 901 (6 675)	5 920 (569 981)
	N90 size (number)	5 469 (93 943)	3 070 (391 739)	4 344 (289 860)	3 952 (9 580)	3 771 (775 450)
	Assembly size	1 824 405 976	3 910 166 237	3 930 702 125	152 567 636	9 817 841 974
	Reads number	160 814	592 075	443 003	16 549	1 212 441
	Min size	1 000	1 000	1 000	1 000	1 000
	Max size	93 966	69 770	77 608	96 667	96 667
	Average size	11 344.8	6 604.17	8 872.86	9 219.15	8 097.58
	Depth	X14	X30.7	X30.8	X2.3	X75.5
Note : All sizes are in base pairs. ALL_COL is all Col-0 trimmed merged data.
