## Additional file 1: Table S2 for "Oxford Nanopore and Bionano Genomics technologies evaluation for plant structural variation detection"

Table S2. Metrics of the ONT run flowcells for A. thaliana Landsberg erecta (Ler-1). All sizes are in base pairs.
Data	ONT run	BMQ_CV_ONT_1_FAH67239_A	BMQ_CZ_ONT_1_FAH86502_A	BMQ_CZ_ONT_1_FAJ04355_A	BMQ_CZ_ONT_1_FAJ04377_A	ALL_LER
Rawdata	N50 size (number)	35 377 (18 286)	13 587 (116 600)	9 651 (21 718)	14 978 (5 771)	-
	N80 size (number)	17 110 (40 922)	5 739 (291 155)	4 200 (54 593)	4 169 (18 614)	-
	N90 size (number)	10 041 (55 188)	3 304 (409 638)	2 539 (76 001)	2 219 (29 647)	-
	Assembly size	1 908 605 256	5 224 079 139	707 417 086	334 811 600	-
	Reads number	103 602	754 161	131 660	56 993	-
	Min size	5	5	5	5	-
	Max size	244 733	117 931	70 122	139 557	-
	Average size	18 422.5	6 927.01	5 373.06	5 874.61	-
	Depth	X14.07	X38.70	X5.24	X2.48	-
Trimmed	N50 size (number)	33 176 (15 737)	14 463 (86 220)	9 027 (16 684)	10 195 (3 478)	16 561 (109 034)
	N80 size (number)	16 193 (34 841)	6 712 (206 254)	4 115 (41 178)	3 524 (10 435)	7 167 (276 399)
	N90 size (number)	9 649 (46 668)	4 198 (280 598)	2 643 (56 320)	2 095 (15 499)	4 319 (385 534)
	Assembly size	1 509 404 189	3 995 540 060	502 836 935	137 914 152	6 145 695 336
	Reads number	84 661	444 991	85 259	24 937	639 848
	Min size	1 000	1 000	1 000	1 000	1 000
	Max size	168 026	83 598	60 334	90 299	168 026
	Average size	17 829	8 978.92	5 897.76	5 530.5	9 604.93
	Depth	X11.6	X31.4	X5.1	X2.35	X47.3
Note : All sizes are in base pairs. ALL_LER is all Ler-1 trimmed merged data.
