## Additional file 1: Table S3 for "Oxford Nanopore and Bionano Genomics technologies evaluation for plant structural variation detection"

Table S3. Number of the Col-0 TAIR10.1 and Ler references bases covered and uncovered by ONT reads.
Bases number of Col-0 TAIR10.1 reference	covered	uncovered	TOTAL
ALL_COL (%)	119 366 880 (99.7)	300 870 (0.3)	119 667 750
ALL_LER (%)	113 918 892 (95.2)	5 748 858 (4.8)	119 667 750
Bases number of Ler reference	covered	uncovered	TOTAL
ALL_COL (%)	110 459 649 (95.7)	4 907 424 (4.3)	115 367 073
ALL_LER (%)	114 066 140 (98.9)	1 300 933 (1.1)	115 367 073
Note : ONT reads are A. thaliana Col-0 and Ler-1 corrected, trimmed and merged ONT sequences (respectively ALL_COL and ALL_LER).
