## Additional file 1: Table S4 for "Oxford Nanopore and Bionano Genomics technologies evaluation for plant structural variation detection"

Table S4. A. thaliana Col-0 Assembly Metrics for contigs only, obtained with SMARTdenovo, Canu and RA.
Assembler	SMARTdenovo	Canu	RA
Assembly size	117 099 189	119 556 525	108 975 650
Contigs number	79	166	220
Min size	10 380	1 080	15 319
Max size	13 991 500	15 026 220	6 356 393
Average size	1 482 270	720 220	495 344
N50 size (number)	12 545 482 (5)	7 675 864 (6)	1 049 236 (24)
N80 size (number)	7 673 223 (8)	2 359 529 (13)	366 941 (75)
N90 size (number)	860 321 (14)	813 789 (22)	179 903 (118)
Number Of GC	42 265 135 (36.1%)	43 199 175 (36.1%)	39 234 675 (36.0%)
Note : All sizes are in base pairs. Assemblies are obtained with corrected, trimmed and merged Col-0 ONT sequences.
