## Additional file 1: Table S5 for "Oxford Nanopore and Bionano Genomics technologies evaluation for plant structural variation detection"

Table S5. A. thaliana Ler-1 Assembly Metrics for contigs only, obtained SMARTdenovo, Canu and RA.
Assembler	SMARTdenovo	Canu	RA
Assembly size	117 093 675	119 650 756	105 928 376
Contigs number	101	160	197
Min size	14 993	1 197	10 056
Max size	13 857 256	21 143 663	5 510 785
Average size	1 159 340	747 817	537 707
N50 size (number)	10 734 839 (5)	9 414 438 (5)	1 233 836 (21)
N80 size (number)	2 672 951 (10)	4 351 504 (10)	396 632 (65)
N90 size (number)	635 998 (17)	666 926 (18)	214 599 (101)
Number Of GC	42 218 668 (36.1%)	43 246 765 (36.1%)	38 096 904 (35.9%)
Note : All sizes are in base pairs. Assemblies are obtained with corrected, trimmed and merged Ler-1 ONT sequences.
