## Additional file 1: Table S6 for "Oxford Nanopore and Bionano Genomics technologies evaluation for plant structural variation detection"

Table S6. Metrics of the Bionano run chips for A. thaliana Columbia (Col-0) and Landsberg erecta (Ler-1).
Run Name	BMQ_CW_DLS	BMQ_CX_DLS1
Ecotype	Col-0	Ler-1
Total DNA(>=20kbp)	577 460 200 000	610 944 700 000
N50 (>=20kbp)	153 400	135 000
Total DNA(>=150kbp)	296 233 200 000	275 762 100 000
N50 (>=150kbp)	233 300	261 700
Total DNA(>=150kbp&minSites>=9)	277 167 800 000	273 641 100 000
N50 (>=150kbp&minSites>=9)	238 100	262 500
Average label density(>=150kbp)	12.70/100	18.09/100
Note : All sizes are in base pairs. Results obtained with DLE-1 labelling.
