## Additional file 1: Table S7 for "Oxford Nanopore and Bionano Genomics technologies evaluation for plant structural variation detection"

Table S7. Metrics of the sampled Bionano run chips for A. thaliana Columbia (Col-0) and Landsberg erecta (Ler-1).
Sample Name	Col_DLE-1_subsampII	Ler_DLE-1_subsampled_250000
Ecotypes	Col-0	Ler-1
Total DNA(>=20kbp)	90 000 400 000	74 988 400 000
N50 (>=20kbp)	259 500	300 000
Total DNA(>=150kbp)	90 000 400 000	74 988 400 000
N50 (>=150kbp)	259 500	300 000
Total DNA(>=150kbp&minSites>=9)	86 108 700 000	74 592 800 000
N50 (>=150kbp&minSites>=9)	262 100	300 400
Average label density(>=150kbp)	13.13/100	18.47/100
Note : All sizes are in base pairs. Results obtained with DLE-1 labelling.
