## Additional file 1: Table S8 for "Oxford Nanopore and Bionano Genomics technologies evaluation for plant structural variation detection"

Table S8. Assembly Metrics of A. thaliana Columbia (Col-0) sampled molecules.
Input Molecules	Col_DLE-1_subsampII	Col_DLE-1_subsampII	Col_DLE-1_subsampII
Reference	NO	Col-0	Ler
NB_map	18	17	17
SIZE_map (Mb)	133	126	126.5
N50 (Mb)	15.5	14.6	14.6
COV_assembly (X)	156	154	153
COV_reference (X)	_	166	66.9
COV_filtered_molecule (X)	601	663	688
Note : The options used were "Pre-assembly", "Non Haplotype" and "Without Extend and Split".
