## Additional file 1: Table S9 for "Oxford Nanopore and Bionano Genomics technologies evaluation for plant structural variation detection"

Table S9. Assembly Metrics of A. thaliana Landsberg erecta (Ler-1) sampled molecules.
Input Molecules	Ler_DLE-1_subsampled_250000	Ler_DLE-1_subsampled_250000	Ler_DLE-1_subsampled_250000
Reference	NO	Col-0	Ler
NB_map	14	14	14
SIZE_map (Mb)	131	125.6	125.2
N50 (Mb)	15.4	14.7	14.7
COV_assembly (X)	295	293	295
COV_reference (X)	_	228	322
COV_filtered_molecule (X)	536	578	600
Note : The options used were "Pre-assembly", "Non Haplotype" and "Without Extend and Split".
