## Additional file 1: Table S11 for "Oxford Nanopore and Bionano Genomics technologies evaluation for plant structural variation detection"

Table S11. Size repartition of Col-0 ONT and Bionano insertions, deletions, INVersions, translocations obtained against Ler reference.
Size (bp)	0-250	251-500	501-1 000	1 001-1 500	1 501-2 000	2 001-2 500	2 501-3 000	3 001-3 500	3 501-4 000	4 001-4 500	4 501-5 000	5 001-9 999	10 001-50 000	>50 001	TOTAL
ONT SV	188	328	408	206	157	102	69	66	46	45	67	262	169	16	2 129
%ONT SV	8.8	15.4	19.2	9.7	7.4	4.8	3.2	3.1	2.2	2.1	3.1	12.3	7.9	0.8	100
Bionano SV	0	56	137	73	77	46	31	42	21	27	34	151	104	19	818
%Bionano SV	0	6.8	16.7	8.9	9.4	5.6	3.8	5.1	2.6	3.3	4.2	18.5	12.7	2.3	100
Bionano Quality Mean	.	.	6.6	19.6	19.7	20	20	20	20	20	20	20	20	15.8	18.5
