## Additional file 1: Table S12 for "Oxford Nanopore and Bionano Genomics technologies evaluation for plant structural variation detection"

Table S12. Characteristics of Evry.Col-0 ONT and Bionano SVs, obtained after alignement against Ler reference.
Technology	ONT				Bionano
SV type	TOTAL	INS	DEL	INV	TOTAL	INS	DEL	INV	TRA
SV > 1kb (%)	1 043	537	496	10	517	278	235	4	0
Cumulated Size (Mb)	5.4	3.2	2.1	0.1	3.0	1.7	1.2	0.1	0
Median Size (bp)	3 180	3 215	3 000	8 569	3 729	4 140	3 247	28 856	0
Average Size (bp)	5 232	5 340	4 841	10 447	5 924	6 239	5 187	27 362	0
