## Additional file 1: Table S15 for "Oxford Nanopore and Bionano Genomics technologies evaluation for plant structural variation detection"

Table S15. Size repartition of Ler-1 ONT and Bionano insertions and deletions obtained against Col-0 TAIR10.1 reference.
Size (bp)	0-250	251-500	501-1 000	1 001-1 500	1 501-2 000	2 001-2 500	2 501-3 000	3 001-3 500	3 501-4 000	4 001-4 500	4 501-5 000	5 001-9 999	10 001-50 000	>50 001	TOTAL
ONT SV	165	306	411	223	137	103	72	59	47	54	69	250	155	16	2 067
%ONT SV	8.0	14.8	19.9	10.8	6.6	5.0	3.5	2.9	2.3	2.6	3.3	12.1	7.5	0.8	100
Bionano SV	0	67	138	84	59	44	32	31	24	32	28	143	95	15	792
%Bionano SV	0	8.5	17.4	10.6	7.4	5.6	4.0	3.9	3.0	4.0	3.5	18.1	12.0	1.9	100
Bionano Quality Mean	.	.	6.3	19.6	19.5	20	20	20	20	20	20	20	19.6	14.3	19.9
