## Additional file 1: Table S20 for "Oxford Nanopore and Bionano Genomics technologies evaluation for plant structural variation detection"

Table S20. PANTHER Overrepresentation results on Genes overlapping common Ler-1 SVs (query size >1kb).
Annotation Data Set	Arabidopsis thaliana�(REF)	Genes overlapping common SVs	expected	Fold Enrichment	+/-	P value
GO biological process complete
defense response	949	59	28.75	2.05	+	1.60E-03
Unclassified	6 046	215	183.17	1.17	+	0.00E00
Bonferroni count: 2 849. Displaying only results for Bonferroni-corrected for P < 0.05
GO molecular function complete
squalene monooxygenase activity	7	5	.21	23.58	+	2.57E-02
nutrient reservoir activity	44	9	1.33	6.75	+	3.87E-02
ADP binding	154	24	4.67	5.14	+	1.01E-06
carbohydrate binding	167	18	5.06	3.56	+	1.73E-02
Unclassified	6 071	172	183.93	.94	-	0.00E00
Bonferroni count: 1 771. Displaying only results for Bonferroni-corrected for P < 0.05
GO cellular component complete
Unclassified	3005	111	91.04	1.22	+	0.00E00
Bonferroni count: 680. Displaying only results for Bonferroni-corrected for P < 0.05
Note : The PANTHER version is decribed in Mi et al. 2019
