## Additional file 1: Table S21 for "Oxford Nanopore and Bionano Genomics technologies evaluation for plant structural variation detection"

Table S21. Genes overlapping specific ONT Ler-1 SVs (query size >1kb).
Gene names	svID	ONT SVs locations
AT1G17147	UN_004	Chr01_5862951_5874325
AT1G17150	UN_004	Chr01_5862951_5874325
AT1G17160	UN_004	Chr01_5862951_5874325
AT1G17170	UN_004	Chr01_5862951_5874325
AT1G17180	UN_004	Chr01_5862951_5874325
AT1G20020	UN_007	Chr01_6941853_6948795
AT1G20030	UN_007	Chr01_6941853_6948795
AT1G20860	UN_008	Chr01_7254959_7257227
AT1G23030	UN_009	Chr01_8153881_8161459
AT1G23200	UN_010	Chr01_8228329_8239808
AT1G23201	UN_010	Chr01_8228329_8239808
AT1G23205	UN_010	Chr01_8228329_8239808
AT1G28170	UN_011	Chr01_9840459_9849238
AT1G28180	UN_011	Chr01_9840459_9849238
AT1G28190	UN_011	Chr01_9840459_9849238
AT1G28270	UN_013	Chr01_9882698_9884425
AT1G38065	UN_016	Chr01_14282722_14292120
AT1G49560	UN_019	Chr01_18338693_18345041
AT1G49670	UN_020	Chr01_18380204_18387486
AT1G49680	UN_020	Chr01_18380204_18387486
AT1G55980	UN_022	Chr01_20940733_20944033
AT1G55990	UN_022	Chr01_20940733_20944033
AT1G56260	UN_023	Chr01_21063460_21071808
AT1G56270	UN_023	Chr01_21063460_21071808
AT1G56510	UN_025	Chr01_21168215_21185431
AT1G56520	UN_025	Chr01_21168215_21185431
AT1G56530	UN_025	Chr01_21168215_21185431
AT1G56540	UN_025	Chr01_21168215_21185431
AT1G56730	UN_028	Chr01_21268437_21302586
AT1G56740	UN_028	Chr01_21268437_21302586
AT1G56750	UN_028	Chr01_21268437_21302586
AT1G56760	UN_028	Chr01_21268437_21302586
AT1G56770	UN_028	Chr01_21268437_21302586
AT1G56780	UN_028	Chr01_21268437_21302586
AT1G56790	UN_028	Chr01_21268437_21302586
AT1G56800	UN_028	Chr01_21268437_21302586
AT1G56810	UN_028	Chr01_21268437_21302586
AT1G56820	UN_028	Chr01_21268437_21302586
AT1G56830	UN_028	Chr01_21268437_21302586
AT1G56840	UN_028	Chr01_21268437_21302586
AT1G56850	UN_028	Chr01_21268437_21302586
AT1G56860	UN_028	Chr01_21268437_21302586
AT1G56870	UN_028	Chr01_21268437_21302586
AT1G56880	UN_028	Chr01_21268437_21302586
AT1G56890	UN_028	Chr01_21268437_21302586
AT1G56900	UN_028	Chr01_21268437_21302586
AT1G56910	UN_028	Chr01_21268437_21302586
AT1G56920	UN_028	Chr01_21268437_21302586
AT1G56930	UN_028	Chr01_21268437_21302586
AT1G56940	UN_028	Chr01_21268437_21302586
AT1G56950	UN_028	Chr01_21268437_21302586
AT1G56960	UN_028	Chr01_21268437_21302586
AT1G56970	UN_028	Chr01_21268437_21302586
AT1G56980	UN_028	Chr01_21268437_21302586
AT1G56990	UN_028	Chr01_21268437_21302586
AT1G57000	UN_028	Chr01_21268437_21302586
AT1G57010	UN_028	Chr01_21268437_21302586
AT1G57020	UN_028	Chr01_21268437_21302586
AT1G57030	UN_028	Chr01_21268437_21302586
AT1G57040	UN_028	Chr01_21268437_21302586
AT1G57050	UN_028	Chr01_21268437_21302586
AT1G57060	UN_028	Chr01_21268437_21302586
AT1G57070	UN_028	Chr01_21268437_21302586
AT1G57080	UN_028	Chr01_21268437_21302586
AT1G57090	UN_028	Chr01_21268437_21302586
AT1G57100	UN_028	Chr01_21268437_21302586
AT1G57110	UN_028	Chr01_21268437_21302586
AT1G57120	UN_028	Chr01_21268437_21302586
AT1G57130	UN_028	Chr01_21268437_21302586
AT1G57140	UN_028	Chr01_21268437_21302586
AT1G57150	UN_028	Chr01_21268437_21302586
AT1G57160	UN_028	Chr01_21268437_21302586
AT1G57170	UN_028	Chr01_21268437_21302586
AT1G57180	UN_028	Chr01_21268437_21302586
AT1G57190	UN_028	Chr01_21268437_21302586
AT1G57200	UN_028	Chr01_21268437_21302586
AT1G57210	UN_028	Chr01_21268437_21302586
AT1G57220	UN_028	Chr01_21268437_21302586
AT1G57230	UN_028	Chr01_21268437_21302586
AT1G57240	UN_028	Chr01_21268437_21302586
AT1G57250	UN_028	Chr01_21268437_21302586
AT1G57260	UN_028	Chr01_21268437_21302586
AT1G57270	UN_028	Chr01_21268437_21302586
AT1G57280	UN_028	Chr01_21268437_21302586
AT1G57290	UN_028	Chr01_21268437_21302586
AT1G57300	UN_028	Chr01_21268437_21302586
AT1G57310	UN_028	Chr01_21268437_21302586
AT1G57320	UN_028	Chr01_21268437_21302586
AT1G57330	UN_028	Chr01_21268437_21302586
AT1G57340	UN_028	Chr01_21268437_21302586
AT1G57350	UN_028	Chr01_21268437_21302586
AT1G57360	UN_028	Chr01_21268437_21302586
AT1G57370	UN_028	Chr01_21268437_21302586
AT1G57380	UN_028	Chr01_21268437_21302586
AT1G57390	UN_028	Chr01_21268437_21302586
AT1G57400	UN_028	Chr01_21268437_21302586
AT1G57410	UN_028	Chr01_21268437_21302586
AT1G57850	UN_031	Chr01_21425084_21430982
AT1G57860	UN_031	Chr01_21425084_21430982
AT1G58025	UN_032	Chr01_21450143_21463834
AT1G58265	UN_034	Chr01_21608262_21620198
AT1G58270	UN_034	Chr01_21608262_21620198
AT1G62530	UN_035	Chr01_23148306_23157414
AT1G62540	UN_035	Chr01_23148306_23157414
AT1G62640	UN_036	Chr01_23190745_23212708
AT1G62660	UN_036	Chr01_23190745_23212708
AT1G62670	UN_036	Chr01_23190745_23212708
AT1G62680	UN_036	Chr01_23190745_23212708
AT1G62690	UN_036	Chr01_23190745_23212708
AT1G62900	UN_038	Chr01_23295659_23299204
AT1G62910	UN_038	Chr01_23295659_23299204
AT1G63000	UN_040	Chr01_23341032_23347262
AT1G63005	UN_040	Chr01_23341032_23347262
AT1G63030	UN_041	Chr01_23363992_23375604
AT1G67430	UN_042	Chr01_25261956_25273657
AT1G67440	UN_042	Chr01_25261956_25273657
AT1G67450	UN_042	Chr01_25261956_25273657
AT1G67455	UN_042	Chr01_25261956_25273657
AT1G67460	UN_042	Chr01_25261956_25273657
AT1G67470	UN_042	Chr01_25261956_25273657
AT1G69530	UN_044	Chr01_26140025_26150366
AT1G69540	UN_044	Chr01_26140025_26150366
AT1G69550	UN_044	Chr01_26140025_26150366
AT1G69660	UN_047	Chr01_26199415_26200607
AT1G71280	UN_048	Chr01_26870878_26872596
AT1G71340	UN_049	Chr01_26887430_26898137
AT1G71350	UN_049	Chr01_26887430_26898137
AT1G71360	UN_049	Chr01_26887430_26898137
AT1G71370	UN_049	Chr01_26887430_26898137
AT2G01080	UN_050	Chr02_78934_81183
AT2G01090	UN_050	Chr02_78934_81183
AT2G02990	UN_052	Chr02_874806_874989
AT2G03913	UN_053	Chr02_1189242_1272639
AT2G03930	UN_053	Chr02_1189242_1272639
AT2G03931	UN_053	Chr02_1189242_1272639
AT2G03932	UN_053	Chr02_1189242_1272639
AT2G03933	UN_053	Chr02_1189242_1272639
AT2G03936	UN_053	Chr02_1189242_1272639
AT2G03937	UN_053	Chr02_1189242_1272639
AT2G03938	UN_053	Chr02_1189242_1272639
AT2G03955	UN_053	Chr02_1189242_1272639
AT2G03980	UN_053	Chr02_1189242_1272639
AT2G04032	UN_054	Chr02_1287843_1292579
AT2G04045	UN_055	Chr02_1310541_1330743
AT2G04046	UN_055	Chr02_1310541_1330743
AT2G04063	UN_056	Chr02_1347213_1399515
AT2G04066	UN_056	Chr02_1347213_1399515
AT2G04070	UN_056	Chr02_1347213_1399515
AT2G04080	UN_056	Chr02_1347213_1399515
AT2G04090	UN_056	Chr02_1347213_1399515
AT2G04100	UN_056	Chr02_1347213_1399515
AT2G04115	UN_056	Chr02_1347213_1399515
AT2G04190	UN_057	Chr02_1423169_1431200
AT2G04240	UN_058	Chr02_1460242_1470988
AT2G04370	UN_059	Chr02_1523993_1571662
AT2G04378	UN_059	Chr02_1523993_1571662
AT2G04380	UN_059	Chr02_1523993_1571662
AT2G04390	UN_059	Chr02_1523993_1571662
AT2G04395	UN_059	Chr02_1523993_1571662
AT2G04400	UN_059	Chr02_1523993_1571662
AT2G04410	UN_059	Chr02_1523993_1571662
AT2G04420	UN_059	Chr02_1523993_1571662
AT2G04425	UN_059	Chr02_1523993_1571662
AT2G04430	UN_059	Chr02_1523993_1571662
AT2G04440	UN_059	Chr02_1523993_1571662
AT2G04450	UN_059	Chr02_1523993_1571662
AT2G04480	UN_059	Chr02_1523993_1571662
AT2G04495	UN_059	Chr02_1523993_1571662
AT2G04500	UN_059	Chr02_1523993_1571662
AT2G04620	UN_060	Chr02_1608561_1617744
AT2G04622	UN_060	Chr02_1608561_1617744
AT2G04795	UN_062	Chr02_1681198_1696011
AT2G04800	UN_062	Chr02_1681198_1696011
AT2G04810	UN_062	Chr02_1681198_1696011
AT2G04830	UN_062	Chr02_1681198_1696011
AT2G05120	UN_064	Chr02_1839221_1854703
AT2G05140	UN_064	Chr02_1839221_1854703
AT2G05180	UN_065	Chr02_1876723_1887043
AT2G05185	UN_065	Chr02_1876723_1887043
AT2G06420	UN_068	Chr02_2526475_2542489
AT2G06541	UN_070	Chr02_2590643_2735213
AT2G06555	UN_070	Chr02_2590643_2735213
AT2G06562	UN_070	Chr02_2590643_2735213
AT2G06570	UN_070	Chr02_2590643_2735213
AT2G06645	UN_070	Chr02_2590643_2735213
AT2G06667	UN_070	Chr02_2590643_2735213
AT2G06908	UN_071	Chr02_2811683_2818825
AT2G06960	UN_072	Chr02_2846960_2872182
AT2G07110	UN_075	Chr02_2944221_2962570
AT2G07120	UN_075	Chr02_2944221_2962570
AT2G07140	UN_075	Chr02_2944221_2962570
AT2G07599	UN_076	Chr02_3314004_3378661
AT2G07667	UN_076	Chr02_3314004_3378661
AT2G07689	UN_076	Chr02_3314004_3378661
AT2G07691	UN_076	Chr02_3314004_3378661
AT2G07692	UN_076	Chr02_3314004_3378661
AT2G07695	UN_076	Chr02_3314004_3378661
AT2G07696	UN_076	Chr02_3314004_3378661
AT2G07698	UN_076	Chr02_3314004_3378661
AT2G07701	UN_076	Chr02_3314004_3378661
AT2G07702	UN_076	Chr02_3314004_3378661
AT2G07755	UN_076	Chr02_3314004_3378661
AT2G07785	UN_076	Chr02_3314004_3378661
AT2G07792	UN_076	Chr02_3314004_3378661
AT2G07793	UN_076	Chr02_3314004_3378661
AT2G07798	UN_076	Chr02_3314004_3378661
AT2G10557	UN_080	Chr02_4096930_4107971
AT2G10602	UN_081	Chr02_4129536_4137310
AT2G10931	UN_083	Chr02_4304649_4307808
AT2G22668	UN_085	Chr02_9633548_9651606
AT2G22670	UN_085	Chr02_9633548_9651606
AT2G22680	UN_085	Chr02_9633548_9651606
AT2G22690	UN_085	Chr02_9633548_9651606
AT2G22955	UN_087	Chr02_9771308_9771355
AT2G22960	UN_087	Chr02_9771308_9771355
AT2G24240	UN_088	Chr02_10305378_10315908
AT2G24250	UN_088	Chr02_10305378_10315908
AT2G24255	UN_088	Chr02_10305378_10315908
AT2G24617	UN_089	Chr02_10462868_10470281
AT2G24620	UN_089	Chr02_10462868_10470281
AT2G24625	UN_089	Chr02_10462868_10470281
AT2G29830	UN_091	Chr02_12731491_12743579
AT2G29840	UN_091	Chr02_12731491_12743579
AT2G29850	UN_091	Chr02_12731491_12743579
AT2G29860	UN_091	Chr02_12731491_12743579
AT2G29870	UN_091	Chr02_12731491_12743579
AT2G29880	UN_091	Chr02_12731491_12743579
AT2G30740	UN_093	Chr02_13095067_13102359
AT2G30750	UN_093	Chr02_13095067_13102359
AT2G35280	UN_095	Chr02_14858768_14860826
AT2G39885	UN_097	Chr02_16650875_16655325
AT3G03852	UN_098	Chr03_983877_991691
AT3G07330	UN_100	Chr03_2334281_2337469
AT3G14250	UN_102	Chr03_4745912_4746759
AT3G22870	UN_103	Chr03_8093507_8102913
AT3G22880	UN_103	Chr03_8093507_8102913
AT3G22920	UN_104	Chr03_8121828_8140597
AT3G22930	UN_104	Chr03_8121828_8140597
AT3G22940	UN_104	Chr03_8121828_8140597
AT3G22942	UN_104	Chr03_8121828_8140597
AT3G22950	UN_104	Chr03_8121828_8140597
AT3G22960	UN_104	Chr03_8121828_8140597
AT3G23000	UN_105	Chr03_8171220_8177043
AT3G23010	UN_105	Chr03_8171220_8177043
AT3G23850	UN_106	Chr03_8612697_8616687
AT3G24255	UN_107	Chr03_8789331_8796751
AT3G24260	UN_107	Chr03_8789331_8796751
AT3G24270	UN_107	Chr03_8789331_8796751
AT3G27870	UN_108	Chr03_10329223_10354973
AT3G27880	UN_108	Chr03_10329223_10354973
AT3G27884	UN_108	Chr03_10329223_10354973
AT3G27890	UN_108	Chr03_10329223_10354973
AT3G27900	UN_108	Chr03_10329223_10354973
AT3G27950	UN_109	Chr03_10377110_10384499
AT3G27960	UN_109	Chr03_10377110_10384499
AT3G28270	UN_112	Chr03_10536585_10602346
AT3G28280	UN_112	Chr03_10536585_10602346
AT3G28290	UN_112	Chr03_10536585_10602346
AT3G28291	UN_112	Chr03_10536585_10602346
AT3G28300	UN_112	Chr03_10536585_10602346
AT3G28310	UN_112	Chr03_10536585_10602346
AT3G28320	UN_112	Chr03_10536585_10602346
AT3G28321	UN_112	Chr03_10536585_10602346
AT3G28330	UN_112	Chr03_10536585_10602346
AT3G28340	UN_112	Chr03_10536585_10602346
AT3G28345	UN_112	Chr03_10536585_10602346
AT3G28410	UN_113	Chr03_10634574_10656726
AT3G28415	UN_113	Chr03_10634574_10656726
AT3G28420	UN_113	Chr03_10634574_10656726
AT3G28500	UN_114	Chr03_10681950_10688200
AT3G28510	UN_114	Chr03_10681950_10688200
AT3G28685	UN_115	Chr03_10751117_10753332
AT3G29035	UN_116	Chr03_11035016_11081358
AT3G29040	UN_116	Chr03_11035016_11081358
AT3G29050	UN_116	Chr03_11035016_11081358
AT3G29060	UN_116	Chr03_11035016_11081358
AT3G29070	UN_116	Chr03_11035016_11081358
AT3G29075	UN_116	Chr03_11035016_11081358
AT3G29080	UN_116	Chr03_11035016_11081358
AT3G29090	UN_116	Chr03_11035016_11081358
AT3G29095	UN_116	Chr03_11035016_11081358
AT3G29100	UN_116	Chr03_11035016_11081358
AT3G29160	UN_119	Chr03_11122708_11133170
AT3G31051	UN_122	Chr03_12659062_12702606
AT3G31068	UN_122	Chr03_12659062_12702606
AT3G31350	UN_122	Chr03_12659062_12702606
AT3G31400	UN_123	Chr03_12759943_12772039
AT3G31401	UN_123	Chr03_12759943_12772039
AT3G31402	UN_123	Chr03_12759943_12772039
AT3G31430	UN_124	Chr03_12782462_13213573
AT3G31900	UN_124	Chr03_12782462_13213573
AT3G31910	UN_124	Chr03_12782462_13213573
AT3G31950	UN_124	Chr03_12782462_13213573
AT3G32030	UN_124	Chr03_12782462_13213573
AT3G32036	UN_124	Chr03_12782462_13213573
AT3G32040	UN_124	Chr03_12782462_13213573
AT3G32047	UN_124	Chr03_12782462_13213573
AT3G32050	UN_124	Chr03_12782462_13213573
AT3G32052	UN_124	Chr03_12782462_13213573
AT3G32090	UN_124	Chr03_12782462_13213573
AT3G32100	UN_124	Chr03_12782462_13213573
AT3G32120	UN_124	Chr03_12782462_13213573
AT3G32130	UN_124	Chr03_12782462_13213573
AT3G32150	UN_124	Chr03_12782462_13213573
AT3G32160	UN_124	Chr03_12782462_13213573
AT3G32180	UN_124	Chr03_12782462_13213573
AT3G32190	UN_124	Chr03_12782462_13213573
AT3G32200	UN_124	Chr03_12782462_13213573
AT3G45673	UN_131	Chr03_16767389_16769436
AT3G45760	UN_132	Chr03_16797971_16802097
AT3G45840	UN_133	Chr03_16846944_16866834
AT3G45850	UN_133	Chr03_16846944_16866834
AT3G45851	UN_133	Chr03_16846944_16866834
AT3G45860	UN_133	Chr03_16846944_16866834
AT3G45940	UN_134	Chr03_16888190_16888198
AT3G46970	UN_135	Chr03_17299151_17308592
AT3G46980	UN_135	Chr03_17299151_17308592
AT3G50674	UN_136	Chr03_18830913_18831923
AT3G50808	UN_138	Chr03_18885006_18888386
AT3G55200	UN_139	Chr03_20460486_20464781
AT4G00955	UN_144	Chr04_412565_434483
AT4G00960	UN_144	Chr04_412565_434483
AT4G00970	UN_144	Chr04_412565_434483
AT4G00975	UN_144	Chr04_412565_434483
AT4G00980	UN_144	Chr04_412565_434483
AT4G00985	UN_144	Chr04_412565_434483
AT4G00990	UN_144	Chr04_412565_434483
AT4G01000	UN_144	Chr04_412565_434483
AT4G05120	UN_145	Chr04_2632040_2671691
AT4G05130	UN_145	Chr04_2632040_2671691
AT4G05136	UN_145	Chr04_2632040_2671691
AT4G05140	UN_145	Chr04_2632040_2671691
AT4G05150	UN_145	Chr04_2632040_2671691
AT4G05160	UN_145	Chr04_2632040_2671691
AT4G05170	UN_145	Chr04_2632040_2671691
AT4G05310	UN_146	Chr04_2695626_2718042
AT4G05360	UN_147	Chr04_2728243_2728253
AT4G05590	UN_149	Chr04_2899879_2915876
AT4G06490	UN_152	Chr04_3114715_3118907
AT4G08360	UN_155	Chr04_5292737_5309049
AT4G08370	UN_155	Chr04_5292737_5309049
AT4G08455	UN_156	Chr04_5374669_5395020
AT4G08460	UN_156	Chr04_5374669_5395020
AT4G08470	UN_156	Chr04_5374669_5395020
AT4G08480	UN_156	Chr04_5374669_5395020
AT4G08485	UN_156	Chr04_5374669_5395020
AT4G08560	UN_157	Chr04_5449224_5450981
AT4G10380	UN_159	Chr04_6428630_6436251
AT4G11060	UN_160	Chr04_6754304_6763466
AT4G11070	UN_160	Chr04_6754304_6763466
AT4G11080	UN_160	Chr04_6754304_6763466
AT4G11170	UN_161	Chr04_6810320_6815658
AT4G13263	UN_163	Chr04_7709747_7713528
AT4G22350	UN_167	Chr04_11805177_11807071
AT4G22460	UN_168	Chr04_11834129_11841847
AT4G22470	UN_168	Chr04_11834129_11841847
AT4G28870	UN_169	Chr04_14249928_14250999
AT5G01030	UN_173	Chr05_13214_13224
AT5G01040	UN_173	Chr05_13214_13224
AT5G01130	UN_174	Chr05_49199_52853
AT5G01140	UN_174	Chr05_49199_52853
AT5G01150	UN_174	Chr05_49199_52853
AT5G01225	UN_176	Chr05_90882_96706
AT5G01230	UN_176	Chr05_90882_96706
AT5G02660	UN_179	Chr05_602066_610495
AT5G02670	UN_179	Chr05_602066_610495
AT5G02680	UN_179	Chr05_602066_610495
AT5G02690	UN_179	Chr05_602066_610495
AT5G02700	UN_179	Chr05_602066_610495
AT5G05030	UN_180	Chr05_1482650_1488367
AT5G05040	UN_180	Chr05_1482650_1488367
AT5G08130	UN_183	Chr05_2610117_2610124
AT5G10140	UN_184	Chr05_3175903_3175913
AT5G16486	UN_185	Chr05_5383157_5384290
AT5G19095	UN_186	Chr05_6398049_6408195
AT5G19170	UN_187	Chr05_6439026_6449708
AT5G19172	UN_187	Chr05_6439026_6449708
AT5G24660	UN_190	Chr05_8442890_8448239
AT5G24670	UN_190	Chr05_8442890_8448239
AT5G25980	UN_192	Chr05_9069315_9077176
AT5G25990	UN_192	Chr05_9069315_9077176
AT5G26130	UN_194	Chr05_9127049_9153081
AT5G26140	UN_194	Chr05_9127049_9153081
AT5G26146	UN_194	Chr05_9127049_9153081
AT5G26147	UN_194	Chr05_9127049_9153081
AT5G26150	UN_194	Chr05_9127049_9153081
AT5G26160	UN_194	Chr05_9127049_9153081
AT5G26170	UN_194	Chr05_9127049_9153081
AT5G26180	UN_194	Chr05_9127049_9153081
AT5G26230	UN_195	Chr05_9166062_9189421
AT5G26270	UN_196	Chr05_9204460_9229096
AT5G26280	UN_196	Chr05_9204460_9229096
AT5G26290	UN_196	Chr05_9204460_9229096
AT5G33300	UN_212	Chr05_12562026_12581054
AT5G33399	UN_213	Chr05_12671899_12692151
AT5G33406	UN_213	Chr05_12671899_12692151
AT5G33439	UN_214	Chr05_12706336_12795234
AT5G33806	UN_214	Chr05_12706336_12795234
AT5G33898	UN_214	Chr05_12706336_12795234
AT5G35066	UN_216	Chr05_13320627_13339211
AT5G35069	UN_216	Chr05_13320627_13339211
AT5G35450	UN_218	Chr05_13666050_13678549
AT5G35460	UN_218	Chr05_13666050_13678549
AT5G36350	UN_219	Chr05_14333768_14346136
AT5G36360	UN_219	Chr05_14333768_14346136
AT5G36370	UN_219	Chr05_14333768_14346136
AT5G36380	UN_219	Chr05_14333768_14346136
AT5G36390	UN_219	Chr05_14333768_14346136
AT5G36400	UN_219	Chr05_14333768_14346136
AT5G36500	UN_220	Chr05_14366393_14383617
AT5G36520	UN_220	Chr05_14366393_14383617
AT5G36540	UN_220	Chr05_14366393_14383617
AT5G36550	UN_220	Chr05_14366393_14383617
AT5G41240	UN_222	Chr05_16498770_16514142
AT5G41250	UN_222	Chr05_16498770_16514142
AT5G41260	UN_222	Chr05_16498770_16514142
AT5G41265	UN_222	Chr05_16498770_16514142
AT5G41270	UN_222	Chr05_16498770_16514142
AT5G41280	UN_222	Chr05_16498770_16514142
AT5G41290	UN_222	Chr05_16498770_16514142
AT5G42405	UN_224	Chr05_16962306_16991217
AT5G42410	UN_224	Chr05_16962306_16991217
AT5G42420	UN_224	Chr05_16962306_16991217
AT5G42430	UN_224	Chr05_16962306_16991217
AT5G42440	UN_224	Chr05_16962306_16991217
AT5G42450	UN_224	Chr05_16962306_16991217
AT5G42460	UN_224	Chr05_16962306_16991217
AT5G42470	UN_224	Chr05_16962306_16991217
AT5G42480	UN_224	Chr05_16962306_16991217
AT5G42490	UN_224	Chr05_16962306_16991217
AT5G42591	UN_225	Chr05_17033962_17053000
AT5G42640	UN_226	Chr05_17085555_17096196
AT5G42700	UN_227	Chr05_17121808_17134668
AT5G42710	UN_227	Chr05_17121808_17134668
AT5G42720	UN_227	Chr05_17121808_17134668
AT5G42825	UN_228	Chr05_17171976_17182061
AT5G42830	UN_228	Chr05_17171976_17182061
AT5G42840	UN_228	Chr05_17171976_17182061
AT5G42850	UN_228	Chr05_17171976_17182061
AT5G44120	UN_229	Chr05_17756268_17758551
AT5G44220	UN_230	Chr05_17811143_17813748
AT5G44450	UN_232	Chr05_17913556_17916315
AT5G44550	UN_233	Chr05_17942450_17982171
AT5G44560	UN_233	Chr05_17942450_17982171
AT5G44562	UN_233	Chr05_17942450_17982171
AT5G44565	UN_233	Chr05_17942450_17982171
AT5G44568	UN_233	Chr05_17942450_17982171
AT5G44569	UN_233	Chr05_17942450_17982171
AT5G44570	UN_233	Chr05_17942450_17982171
AT5G44572	UN_233	Chr05_17942450_17982171
AT5G44574	UN_233	Chr05_17942450_17982171
AT5G44575	UN_233	Chr05_17942450_17982171
AT5G44578	UN_233	Chr05_17942450_17982171
AT5G44580	UN_233	Chr05_17942450_17982171
AT5G44582	UN_233	Chr05_17942450_17982171
AT5G47050	UN_234	Chr05_19101560_19110321
AT5G49440	UN_235	Chr05_20048360_20049583
AT5G49500	UN_236	Chr05_20076206_20080337
AT5G66658	UN_237	Chr05_26607723_26609185
