## Additional file 1: Table S22 for "Oxford Nanopore and Bionano Genomics technologies evaluation for plant structural variation detection"

Table S22. Gene annotation overlapping specific ONT Ler-1 SVs (query size >1kb).
Mapped Ids	Gene ID	Gene Name;Gene Symbol;Ortholog	PANTHER Family/Subfamily	PANTHER Protein Class	Species
AT1G17147	ARATH|TAIR=locus=4515102541|UniProtKB=Q1G3U8	VQ motif-containing protein 1;VQ1;ortholog	VQ MOTIF-CONTAINING PROTEIN 1 (PTHR34777:SF7)	-	Arabidopsis thaliana
AT1G17160	ARATH|TAIR=locus=2020337|UniProtKB=A1A6H3	Ribokinase;RBSK;ortholog	RIBOKINASE (PTHR10584:SF166)	carbohydrate kinase(PC00065)	Arabidopsis thaliana
AT1G17170	ARATH|TAIR=locus=2020322|UniProtKB=Q9SHH6	Glutathione S-transferase U24;GSTU24;ortholog	GLUTATHIONE S-TRANSFERASE U24 (PTHR11260:SF549)	transferase(PC00220)	Arabidopsis thaliana
AT1G17180	ARATH|TAIR=locus=2020312|UniProtKB=Q9SHH7	Glutathione S-transferase U25;GSTU25;ortholog	GLUTATHIONE S-TRANSFERASE U25 (PTHR11260:SF593)	transferase(PC00220)	Arabidopsis thaliana
AT1G20020	ARATH|TAIR=locus=2198651|UniProtKB=Q8W493	Ferredoxin--NADP reductase, leaf isozyme 2, chloroplastic;LFNR2;ortholog	FAD-BINDING FR-TYPE DOMAIN-CONTAINING PROTEIN (PTHR43314:SF19)	-	Arabidopsis thaliana
AT1G20860	ARATH|TAIR=locus=2037390|UniProtKB=Q9SYQ1	Probable inorganic phosphate transporter 1-8;PHT1-8;ortholog	INORGANIC PHOSPHATE TRANSPORTER 1-8-RELATED (PTHR24064:SF482)	secondary carrier transporter(PC00258)	Arabidopsis thaliana
AT1G23030	ARATH|TAIR=locus=2017719|UniProtKB=Q8GUG9	U-box domain-containing protein 11;PUB11;ortholog	U-BOX DOMAIN-CONTAINING PROTEIN 11 (PTHR23315:SF322)	ubiquitin-protein ligase(PC00234)	Arabidopsis thaliana
AT1G23200	ARATH|TAIR=locus=2201230|UniProtKB=O49298	Probable pectinesterase/pectinesterase inhibitor 6;PME6;ortholog	PECTINESTERASE/PECTINESTERASE INHIBITOR 6-RELATED (PTHR31707:SF152)	esterase(PC00097)	Arabidopsis thaliana
AT1G23201	ARATH|Gene_OrderedLocusName=At1g23201|UniProtKB=Q9LR41	F26F24.3;At1g23201;ortholog	F26F24.3-RELATED (PTHR34357:SF2)	-	Arabidopsis thaliana
AT1G28170	ARATH|TAIR=locus=2032215|UniProtKB=Q9FZ91	Cytosolic sulfotransferase 7;SOT7;ortholog	CYTOSOLIC SULFOTRANSFERASE 7 (PTHR11783:SF293)	transferase(PC00220)	Arabidopsis thaliana
AT1G28180	ARATH|Gene_OrderedLocusName=At1g28180|UniProtKB=Q9FZ92	Putative DEAD-box ATP-dependent RNA helicase 44;RH44;ortholog	RNA HELICASE (PTHR47958:SF56)	-	Arabidopsis thaliana
AT1G28270	ARATH|TAIR=locus=2032195|UniProtKB=Q9FZA0	Protein RALF-like 4;RALFL4;ortholog	PROTEIN RALF-LIKE 4 (PTHR33136:SF79)	-	Arabidopsis thaliana
AT1G38065	ARATH|TAIR=locus=1005716710|UniProtKB=Q8LNP3	O-fucosyltransferase 10;OFUT10;ortholog	O-FUCOSYLTRANSFERASE 10-RELATED (PTHR31288:SF8)	-	Arabidopsis thaliana
AT1G49560	ARATH|TAIR=locus=2010297|UniProtKB=Q9FX84	Transcription factor HHO6;HHO6;ortholog	TRANSCRIPTION FACTOR HHO6 (PTHR31003:SF3)	DNA-binding transcription factor(PC00218)	Arabidopsis thaliana
AT1G56260	ARATH|TAIR=locus=2011781|UniProtKB=Q6NME7	CST complex subunit TEN1;TEN1;ortholog	CST COMPLEX SUBUNIT TEN1 (PTHR33905:SF1)	-	Arabidopsis thaliana
AT1G56510	ARATH|TAIR=locus=2010738|UniProtKB=Q9C7X0	Disease resistance protein ADR2;ADR2;ortholog	ADP-RIBOSYL CYCLASE/CYCLIC ADP-RIBOSE HYDROLASE-RELATED (PTHR11017:SF491)	-	Arabidopsis thaliana
AT1G57850	ARATH|Gene_OrderedLocusName=At1g57850|UniProtKB=F4I9N5	TIR domain-containing protein;At1g57850;ortholog	DISEASE RESISTANCE PROTEIN RBA1-RELATED (PTHR32009:SF64)	-	Arabidopsis thaliana
AT1G57860	ARATH|TAIR=locus=2009410|UniProtKB=Q9FDZ9	60S ribosomal protein L21-2;RPL21E;ortholog	60S RIBOSOMAL PROTEIN L21 (PTHR20981:SF6)	ribosomal protein(PC00202)	Arabidopsis thaliana
AT1G62540	ARATH|TAIR=locus=2203871|UniProtKB=Q94K43	Flavin-containing monooxygenase FMO GS-OX2;FMOGS-OX2;ortholog	FLAVIN-CONTAINING MONOOXYGENASE FMO GS-OX1-RELATED (PTHR23023:SF244)	oxygenase(PC00177)	Arabidopsis thaliana
AT1G62640	ARATH|TAIR=locus=2026167|UniProtKB=P49243	3-oxoacyl-[acyl-carrier-protein] synthase III, chloroplastic;TAIR:locus:2026167;ortholog	3-OXOACYL-[ACYL-CARRIER-PROTEIN] SYNTHASE III, CHLOROPLASTIC (PTHR43091:SF1)	acetyltransferase(PC00038)	Arabidopsis thaliana
AT1G62660	ARATH|TAIR=locus=2026177|UniProtKB=Q43348	Acid beta-fructofuranosidase 3, vacuolar;BFRUCT3;ortholog	ACID BETA-FRUCTOFURANOSIDASE 3, VACUOLAR (PTHR31953:SF41)	-	Arabidopsis thaliana
AT1G62670	ARATH|TAIR=locus=2026192|UniProtKB=Q9SXD1	Pentatricopeptide repeat-containing protein At1g62670, mitochondrial;TAIR:locus:2026192;ortholog	PENTATRICOPEPTIDE REPEAT (PPR) SUPERFAMILY PROTEIN (PTHR45613:SF312)	-	Arabidopsis thaliana
AT1G62680	ARATH|TAIR=locus=2026207|UniProtKB=Q3ECK2	Pentatricopeptide repeat-containing protein At1g62680, mitochondrial;TAIR:locus:2026207;ortholog	NB-ARC DOMAIN-CONTAINING PROTEIN (PTHR45613:SF230)	-	Arabidopsis thaliana
AT1G62910	ARATH|TAIR=locus=2015549|UniProtKB=Q9LQ16	Pentatricopeptide repeat-containing protein At1g62910;TAIR:locus:2015549;ortholog	PENTATRICOPEPTIDE REPEAT (PPR) SUPERFAMILY PROTEIN (PTHR45613:SF312)	-	Arabidopsis thaliana
AT1G63000	ARATH|TAIR=locus=2015489|UniProtKB=Q9LQ04	Bifunctional dTDP-4-dehydrorhamnose 3,5-epimerase/dTDP-4-dehydrorhamnose reductase;NRS/ER;ortholog	BIFUNCTIONAL DTDP-4-DEHYDRORHAMNOSE 3,5-EPIMERASE/DTDP-4-DEHYDRORHAMNOSE REDUCTASE (PTHR10366:SF405)	dehydratase(PC00091)	Arabidopsis thaliana
AT1G63030	ARATH|TAIR=locus=2015168|UniProtKB=Q9SGJ6	Dehydration-responsive element-binding protein 1E;DREB1E;ortholog	DEHYDRATION-RESPONSIVE ELEMENT-BINDING PROTEIN 1E (PTHR31839:SF27)	-	Arabidopsis thaliana
AT1G67430	ARATH|TAIR=locus=2197624|UniProtKB=P51413	60S ribosomal protein L17-2;RPL17B;ortholog	60S RIBOSOMAL PROTEIN L17 (PTHR11593:SF10)	ribosomal protein(PC00202)	Arabidopsis thaliana
AT1G67440	ARATH|TAIR=locus=2197618|UniProtKB=Q4V399	Small ribosomal subunit biogenesis GTPase RsgA 1, mitochondrial;rsgA;ortholog	SMALL RIBOSOMAL SUBUNIT BIOGENESIS GTPASE RSGA 1, MITOCHONDRIAL-RELATED (PTHR32120:SF11)	RNA metabolism protein(PC00031)	Arabidopsis thaliana
AT1G67450	ARATH|TAIR=locus=2197634|UniProtKB=O64801	Putative F-box protein At1g67450;TAIR:locus:2197634;ortholog	F-BOX DOMAIN-CONTAINING PROTEIN (PTHR47993:SF87)	-	Arabidopsis thaliana
AT1G67460	ARATH|TAIR=locus=2008788|UniProtKB=F4HTL8	Small ribosomal subunit biogenesis GTPase RsgA 2, mitochondrial;TAIR:locus:2008788;ortholog	SMALL RIBOSOMAL SUBUNIT BIOGENESIS GTPASE RSGA 1, MITOCHONDRIAL-RELATED (PTHR32120:SF11)	RNA metabolism protein(PC00031)	Arabidopsis thaliana
AT1G67470	ARATH|TAIR=locus=2008818|UniProtKB=O64798	Inactive serine/threonine-protein kinase ZRK12;ZRK12;ortholog	INACTIVE SERINE/THREONINE-PROTEIN KINASE ZRK12-RELATED (PTHR27005:SF188)	transmembrane signal receptor(PC00197)	Arabidopsis thaliana
AT1G69530	ARATH|EnsemblGenome=AT1G69530|UniProtKB=Q9C554	Expansin-A1;EXPA1;ortholog	EXPANSIN-A1 (PTHR31867:SF35)	-	Arabidopsis thaliana
AT1G69540	ARATH|Gene_OrderedLocusName=At1g69540|UniProtKB=A0A1P8ASZ9	MADS-box domain-containing protein;AGL94;ortholog	MADS-BOX DOMAIN-CONTAINING PROTEIN (PTHR11945:SF498)	MADS box transcription factor(PC00250)	Arabidopsis thaliana
AT1G71280	ARATH|TAIR=locus=2032338|UniProtKB=Q9FVV4	DEAD-box ATP-dependent RNA helicase 55;RH55;ortholog	ATP-DEPENDENT RNA HELICASE DDX55 (PTHR24031:SF2)	-	Arabidopsis thaliana
AT1G71340	ARATH|TAIR=locus=2032323|UniProtKB=F4I8H8	Glycerophosphodiester phosphodiesterase GDPD4;GDPD4;ortholog	GLYCEROPHOSPHODIESTER PHOSPHODIESTERASE GDPD4 (PTHR47449:SF2)	phosphodiesterase(PC00185)	Arabidopsis thaliana
AT1G71360	ARATH|TAIR=locus=2825334|UniProtKB=F4I8I0	SUN domain-containing protein 4;SUN4;ortholog	SUN DOMAIN-CONTAINING PROTEIN 4 (PTHR12953:SF2)	structural protein(PC00211)	Arabidopsis thaliana
AT1G71370	ARATH|TAIR=locus=2825324|UniProtKB=Q8GXD6	DEAD-box ATP-dependent RNA helicase 49;RH49;ortholog	ATP-DEPENDENT RNA HELICASE DDX55 (PTHR24031:SF2)	-	Arabidopsis thaliana
AT2G01090	ARATH|TAIR=locus=2045730|UniProtKB=Q9SJV7	Cytochrome b-c1 complex subunit 6-2, mitochondrial;QCR6-2;ortholog	CYTOCHROME B-C1 COMPLEX SUBUNIT 6, MITOCHONDRIAL (PTHR15336:SF0)	reductase(PC00198)	Arabidopsis thaliana
AT2G02990	ARATH|TAIR=locus=2056755|UniProtKB=P42813	Ribonuclease 1;RNS1;ortholog	RIBONUCLEASE 1 (PTHR11240:SF72)	-	Arabidopsis thaliana
AT2G03980	ARATH|TAIR=locus=2049661|UniProtKB=Q9SIF5	GDSL esterase/lipase At2g03980;TAIR:locus:2049661;ortholog	LIPASE_GDSL DOMAIN-CONTAINING PROTEIN (PTHR45650:SF14)	lipase(PC00143)	Arabidopsis thaliana
AT2G04032	ARATH|TAIR=locus=2827434|UniProtKB=Q8W246	Zinc transporter 7;ZIP7;ortholog	ZINC TRANSPORTER 7 (PTHR11040:SF41)	secondary carrier transporter(PC00258)	Arabidopsis thaliana
AT2G04070	ARATH|TAIR=locus=2050225|UniProtKB=Q9SIA3	Protein DETOXIFICATION 4;DTX4;ortholog	MATE EFFLUX FAMILY PROTEIN-RELATED (PTHR11206:SF333)	transporter(PC00227)	Arabidopsis thaliana
AT2G04080	ARATH|TAIR=locus=2050185|UniProtKB=Q8GXM8	Protein DETOXIFICATION 2;DTX2;ortholog	MATE EFFLUX FAMILY PROTEIN-RELATED (PTHR11206:SF333)	transporter(PC00227)	Arabidopsis thaliana
AT2G04090	ARATH|TAIR=locus=2050175|UniProtKB=Q9SIA1	Protein DETOXIFICATION 5;DTX5;ortholog	PROTEIN DETOXIFICATION 5-RELATED (PTHR11206:SF427)	transporter(PC00227)	Arabidopsis thaliana
AT2G04100	ARATH|TAIR=locus=2050230|UniProtKB=Q8RWF5	Protein DETOXIFICATION 6;DTX6;ortholog	PROTEIN DETOXIFICATION 5-RELATED (PTHR11206:SF427)	transporter(PC00227)	Arabidopsis thaliana
AT2G04240	ARATH|TAIR=locus=2059793|UniProtKB=Q9SI09	Probable E3 ubiquitin-protein ligase XERICO;XERICO;ortholog	E3 UBIQUITIN-PROTEIN LIGASE XERICO-RELATED (PTHR47258:SF1)	-	Arabidopsis thaliana
AT2G04390	ARATH|TAIR=locus=2058324|UniProtKB=P49205	40S ribosomal protein S17-1;RPS17A;ortholog	40S RIBOSOMAL PROTEIN S17-1-RELATED (PTHR10732:SF7)	ribosomal protein(PC00202)	Arabidopsis thaliana
AT2G04395	ARATH|EnsemblGenome=AT2G04395|UniProtKB=A9JTY4	Protection of telomeres protein 1c;POT1C;ortholog	PROTECTION OF TELOMERES PROTEIN 1A-RELATED (PTHR14513:SF5)	DNA metabolism protein(PC00009)	Arabidopsis thaliana
AT2G04400	ARATH|TAIR=locus=2058294|UniProtKB=P49572	Indole-3-glycerol phosphate synthase, chloroplastic;IGPS;ortholog	INDOLE-3-GLYCEROL PHOSPHATE SYNTHASE, CHLOROPLASTIC (PTHR22854:SF17)	isomerase(PC00135)	Arabidopsis thaliana
AT2G04430	ARATH|TAIR=locus=2058364|UniProtKB=Q9SJC6	Nudix hydrolase 5;NUDT5;ortholog	NUDIX HYDROLASE 5-RELATED (PTHR13994:SF43)	nucleotide phosphatase(PC00173)	Arabidopsis thaliana
AT2G04450	ARATH|TAIR=locus=2058334|UniProtKB=Q9SJC4	Nudix hydrolase 6;NUDT6;ortholog	NUDIX HYDROLASE 6-RELATED (PTHR13994:SF50)	nucleotide phosphatase(PC00173)	Arabidopsis thaliana
AT2G04495	ARATH|TAIR=locus=504955958|UniProtKB=Q6NLT2	At2g04495;TAIR:locus:504955958;ortholog	TRANSMEMBRANE PROTEIN (PTHR34947:SF3)	-	Arabidopsis thaliana
AT2G04620	ARATH|TAIR=locus=2052311|UniProtKB=Q9SI03	Metal tolerance protein 12;MTP12;ortholog	ZINC TRANSPORTER 7 (PTHR45755:SF4)	-	Arabidopsis thaliana
AT2G04810	ARATH|TAIR=locus=2049163|UniProtKB=Q9SJ78	Putative F-box protein At2g04810;TAIR:locus:2049163;ortholog	DUF295 DOMAIN-CONTAINING PROTEIN-RELATED (PTHR44259:SF33)	-	Arabidopsis thaliana
AT2G05120	ARATH|TAIR=locus=2051234|UniProtKB=F4IGA5	Nuclear pore complex protein NUP133;NUP133;ortholog	NUCLEAR PORE COMPLEX PROTEIN NUP133 (PTHR13405:SF11)	-	Arabidopsis thaliana
AT2G07140	ARATH|EnsemblGenome=AT2G07140|UniProtKB=Q9ZV78	F-box protein At2g07140;AT2G07140;ortholog	FBA_1 DOMAIN-CONTAINING PROTEIN (PTHR47993:SF70)	-	Arabidopsis thaliana
AT2G07691	ARATH|TAIR=locus=2828091|UniProtKB=P92562	Uncharacterized mitochondrial protein AtMg01310;TAIR:locus:2828091;ortholog	MITOVIRUS RNA-DEPENDENT RNA POLYMERASE (PTHR34456:SF13)	-	Arabidopsis thaliana
AT2G07696	ARATH|TAIR=locus=2828051|UniProtKB=P92557	Ribosomal protein S7, mitochondrial;RPS7;ortholog	RIBOSOMAL PROTEIN S7, MITOCHONDRIAL-RELATED (PTHR11205:SF40)	ribosomal protein(PC00202)	Arabidopsis thaliana
AT2G07785	ARATH|Gene_OrderedLocusName=At2g07785|UniProtKB=P92558	NADH-ubiquinone oxidoreductase chain 1;At2g07785;ortholog	NADH-UBIQUINONE OXIDOREDUCTASE CHAIN 1 (PTHR11432:SF21)	dehydrogenase(PC00092)	Arabidopsis thaliana
AT2G22670	ARATH|EnsemblGenome=AT2G22670|UniProtKB=Q38826	Auxin-responsive protein IAA8;IAA8;ortholog	AUXIN-RESPONSIVE PROTEIN IAA8 (PTHR31734:SF207)	-	Arabidopsis thaliana
AT2G22680	ARATH|TAIR=locus=2065999|UniProtKB=Q9ZQ46	E3 ubiquitin-protein ligase WAVH1;WAVH1;ortholog	E3 UBIQUITIN-PROTEIN LIGASE WAVH1 (PTHR10579:SF59)	ion channel(PC00133)	Arabidopsis thaliana
AT2G22690	ARATH|TAIR=locus=2066005|UniProtKB=Q9ZQ45	At2g22690;TAIR:locus:2066005;ortholog	PROTEIN RMD5 HOMOLOG (PTHR12170:SF11)	-	Arabidopsis thaliana
AT2G24240	ARATH|TAIR=locus=2047540|UniProtKB=Q9ZUH1	BTB/POZ domain-containing protein At2g24240;TAIR:locus:2047540;ortholog	BTB DOMAIN-CONTAINING PROTEIN (PTHR14499:SF116)	scaffold/adaptor protein(PC00226)	Arabidopsis thaliana
AT2G24250	ARATH|TAIR=locus=2047545|UniProtKB=Q9ZUH0	F-box/kelch-repeat protein At2g24250;TAIR:locus:2047545;ortholog	LOW PROTEIN: F-BOX/KELCH-REPEAT PROTEIN (PTHR47123:SF24)	-	Arabidopsis thaliana
AT2G29830	ARATH|TAIR=locus=2060573|UniProtKB=O82373	F-box/kelch-repeat protein At2g29830;TAIR:locus:2060573;ortholog	F-BOX DOMAIN-CONTAINING PROTEIN (PTHR24414:SF65)	non-motor actin binding protein(PC00165)	Arabidopsis thaliana
AT2G29860	ARATH|TAIR=locus=2060674|UniProtKB=O82370	Putative F-box/kelch-repeat protein At2g29860;TAIR:locus:2060674;ortholog	F-BOX DOMAIN-CONTAINING PROTEIN (PTHR24414:SF65)	non-motor actin binding protein(PC00165)	Arabidopsis thaliana
AT2G29880	ARATH|TAIR=locus=2052070|UniProtKB=O82368	Uncharacterized protein At2g29880;TAIR:locus:2052070;ortholog	MYB_DNA-BIND_3 DOMAIN-CONTAINING PROTEIN (PTHR47864:SF4)	-	Arabidopsis thaliana
AT2G30740	ARATH|TAIR=locus=2054502|UniProtKB=O49339	PTI1-like tyrosine-protein kinase 2;PTI12;ortholog	PTI1-LIKE TYROSINE-PROTEIN KINASE 2-RELATED (PTHR47983:SF12)	-	Arabidopsis thaliana
AT2G30750	ARATH|EnsemblGenome=AT2G30750|UniProtKB=O49340	Cytochrome P450 71A12;CYP71A12;ortholog	CYTOCHROME P450 71A12-RELATED (PTHR47956:SF22)	oxygenase(PC00177)	Arabidopsis thaliana
AT2G35280	ARATH|TAIR=locus=2063454|UniProtKB=Q1PEW8	F-box protein At2g35280;TAIR:locus:2063454;ortholog	F-BOX FAMILY PROTEIN-RELATED (PTHR33784:SF25)	-	Arabidopsis thaliana
AT3G07330	ARATH|TAIR=locus=2079661|UniProtKB=Q9SRT3	Probable xyloglucan glycosyltransferase 6;CSLC6;ortholog	XYLOGLUCAN GLYCOSYLTRANSFERASE 6-RELATED (PTHR32044:SF67)	-	Arabidopsis thaliana
AT3G22870	ARATH|TAIR=locus=2084548|UniProtKB=Q9LIL1	Putative F-box/kelch-repeat protein At3g22870;TAIR:locus:2084548;ortholog	FBA_1 DOMAIN-CONTAINING PROTEIN (PTHR47993:SF37)	-	Arabidopsis thaliana
AT3G22880	ARATH|TAIR=locus=2084558|UniProtKB=Q39009	Meiotic recombination protein DMC1 homolog;DMC1;ortholog	MEIOTIC RECOMBINATION PROTEIN DMC1/LIM15 HOMOLOG (PTHR22942:SF30)	DNA metabolism protein(PC00009)	Arabidopsis thaliana
AT3G22920	ARATH|TAIR=locus=2084588|UniProtKB=Q9LIK6	Peptidyl-prolyl cis-trans isomerase CYP26-1;CYP26-1;ortholog	PEPTIDYL-PROLYL CIS-TRANS ISOMERASE CYP19-1-RELATED (PTHR11071:SF538)	chaperone(PC00072)	Arabidopsis thaliana
AT3G22930	ARATH|TAIR=locus=2084543|UniProtKB=Q9LIK5	Calmodulin-like protein 11;CML11;ortholog	CALMODULIN-LIKE PROTEIN 11 (PTHR23050:SF394)	calmodulin-related(PC00061)	Arabidopsis thaliana
AT3G22940	ARATH|TAIR=locus=2084553|UniProtKB=Q9LIK3	Putative F-box protein At3g22940;TAIR:locus:2084553;ortholog	FBA_1 DOMAIN-CONTAINING PROTEIN (PTHR47993:SF37)	-	Arabidopsis thaliana
AT3G22942	ARATH|TAIR=locus=1005471648|UniProtKB=Q93V47	Guanine nucleotide-binding protein subunit gamma 2;GG2;ortholog	GUANINE NUCLEOTIDE-BINDING PROTEIN SUBUNIT GAMMA 2 (PTHR32378:SF12)	-	Arabidopsis thaliana
AT3G22960	ARATH|TAIR=locus=2084583|UniProtKB=Q9LIK0	Plastidial pyruvate kinase 1, chloroplastic;PKP1;ortholog	PLASTIDIAL PYRUVATE KINASE 1, CHLOROPLASTIC (PTHR11817:SF14)	kinase(PC00137)	Arabidopsis thaliana
AT3G23000	ARATH|TAIR=locus=2094553|UniProtKB=Q9XIW0	CBL-interacting serine/threonine-protein kinase 7;CIPK7;ortholog	CBL-INTERACTING SERINE/THREONINE-PROTEIN KINASE 7 (PTHR24343:SF373)	non-receptor serine/threonine protein kinase(PC00167)	Arabidopsis thaliana
AT3G23010	ARATH|TAIR=locus=2094563|UniProtKB=Q1PEN0	Receptor-like protein 36;RLP36;ortholog	RECEPTOR-LIKE PROTEIN 36-RELATED (PTHR27004:SF49)	-	Arabidopsis thaliana
AT3G24255	ARATH|Gene_OrderedLocusName=At3g24255|UniProtKB=A0A1I9LSY4	Reverse transcriptase domain-containing protein;At3g24255;ortholog	REVERSE TRANSCRIPTASE DOMAIN-CONTAINING PROTEIN-RELATED (PTHR36037:SF1)	reverse transcriptase(PC00200)	Arabidopsis thaliana
AT3G27870	ARATH|TAIR=locus=2086465|UniProtKB=Q9LK90	Probable phospholipid-transporting ATPase 8;ALA8;ortholog	PHOSPHOLIPID-TRANSPORTING ATPASE 8-RELATED (PTHR24092:SF165)	primary active transporter(PC00068)	Arabidopsis thaliana
AT3G27880	ARATH|TAIR=locus=2086425|UniProtKB=Q9LK89	At3g27880;TAIR:locus:2086425;ortholog	DUF1645 FAMILY PROTEIN (PTHR33095:SF101)	-	Arabidopsis thaliana
AT3G27890	ARATH|TAIR=locus=2086445|UniProtKB=Q9LK88	NADPH:quinone oxidoreductase;NQR;ortholog	NAD(P)H-DEPENDENT FMN REDUCTASE LOT6 (PTHR30543:SF21)	oxidoreductase(PC00176)	Arabidopsis thaliana
AT3G27900	ARATH|Gene_OrderedLocusName=At3g27900|UniProtKB=Q9LK87	Uncharacterized protein;At3g27900;ortholog		-	Arabidopsis thaliana
AT3G27950	ARATH|Gene_OrderedLocusName=At3g27950|UniProtKB=Q9LII9	GDSL esterase/lipase At3g27950;At3g27950;ortholog	LIPASE_GDSL DOMAIN-CONTAINING PROTEIN (PTHR22835:SF555)	-	Arabidopsis thaliana
AT3G27960	ARATH|TAIR=locus=2086834|UniProtKB=Q9LII8	Protein KINESIN LIGHT CHAIN-RELATED 2;KLCR2;ortholog	PROTEIN KINESIN LIGHT CHAIN-RELATED 2 (PTHR46284:SF1)	microtubule binding motor protein(PC00156)	Arabidopsis thaliana
AT3G28270	ARATH|TAIR=locus=2095395|UniProtKB=Q9LHD9	UPF0496 protein At3g28270;TAIR:locus:2095395;ortholog	BNACNNG26390D PROTEIN (PTHR31113:SF13)	-	Arabidopsis thaliana
AT3G28280	ARATH|EnsemblGenome=AT3G28280|UniProtKB=Q9LHD8	Putative F-box protein At3g28280;AT3G28280;ortholog	F-BOX DOMAIN-CONTAINING PROTEIN (PTHR46301:SF20)	-	Arabidopsis thaliana
AT3G28300,AT3G28290	ARATH|EnsemblGenome=AT3G28290|UniProtKB=P0DI78	UPF0496 protein At3g28290;AT3G28290;ortholog	BNACNNG26390D PROTEIN (PTHR31113:SF13)	-	Arabidopsis thaliana
AT3G28320	ARATH|TAIR=locus=2095405|UniProtKB=Q6E240	UPF0496 protein At3g28310/At3g28320;TAIR:locus:2095405;ortholog	BNACNNG26390D PROTEIN (PTHR31113:SF13)	-	Arabidopsis thaliana
AT3G28330	ARATH|EnsemblGenome=AT3G28330|UniProtKB=Q9LHD3	F-box protein At3g28330;AT3G28330;ortholog	F-BOX DOMAIN-CONTAINING PROTEIN (PTHR46301:SF20)	-	Arabidopsis thaliana
AT3G28340	ARATH|TAIR=locus=2095420|UniProtKB=Q9LHD2	Probable galacturonosyltransferase-like 10;GATL10;ortholog	GALACTURONOSYLTRANSFERASE-LIKE 10-RELATED (PTHR13778:SF57)	glycosyltransferase(PC00111)	Arabidopsis thaliana
AT3G28345	ARATH|TAIR=locus=2088897|UniProtKB=Q9LHD1	ABC transporter B family member 15;ABCB15;ortholog	ABC TRANSPORTER B FAMILY MEMBER 15 (PTHR24221:SF528)	ATP-binding cassette (ABC) transporter(PC00003)	Arabidopsis thaliana
AT3G28410	ARATH|TAIR=locus=2088882|UniProtKB=Q9LSJ3	Putative F-box/LRR-repeat protein At3g28410;TAIR:locus:2088882;ortholog	OS02G0826000 PROTEIN (PTHR32153:SF2)	-	Arabidopsis thaliana
AT3G28415	ARATH|TAIR=locus=504955759|UniProtKB=Q9LSJ2	ABC transporter B family member 22;ABCB22;ortholog	ABC TRANSPORTER B FAMILY MEMBER 16-RELATED (PTHR24221:SF498)	ATP-binding cassette (ABC) transporter(PC00003)	Arabidopsis thaliana
AT3G28420	ARATH|TAIR=locus=2088907|UniProtKB=Q9LSJ1	At3g28420;TAIR:locus:2088907;ortholog	PROTEIN, PUTATIVE-RELATED (PTHR35997:SF5)	-	Arabidopsis thaliana
AT3G28500	ARATH|TAIR=locus=2098653|UniProtKB=Q9LH85	60S acidic ribosomal protein P2-3;RPP2C;ortholog	60S ACIDIC RIBOSOMAL PROTEIN P2-3 (PTHR21141:SF84)	ribosomal protein(PC00202)	Arabidopsis thaliana
AT3G28510	ARATH|TAIR=locus=2098658|UniProtKB=Q9LH84	AAA-ATPase At3g28510;TAIR:locus:2098658;ortholog	ADENOSINETRIPHOSPHATASE (PTHR23070:SF88)	-	Arabidopsis thaliana
AT3G29035	ARATH|TAIR=locus=2087037|UniProtKB=Q9LJW3	NAC domain-containing protein 59;NAC59;ortholog	NAC DOMAIN-CONTAINING PROTEIN 59 (PTHR31744:SF105)	-	Arabidopsis thaliana
AT3G29040	ARATH|TAIR=locus=2092793|UniProtKB=Q9LJW2	Putative cysteine-rich repeat secretory protein 13;CRRSP13;ortholog	CYSTEINE-RICH REPEAT SECRETORY PROTEIN 26-RELATED (PTHR32411:SF50)	-	Arabidopsis thaliana
AT3G29050	ARATH|EnsemblGenome=AT3G29050|UniProtKB=Q9LJW1	Putative cysteine-rich repeat secretory protein 14;CRRSP14;ortholog	CYSTEINE-RICH REPEAT SECRETORY PROTEIN 18-RELATED (PTHR32411:SF53)	-	Arabidopsis thaliana
AT3G29060	ARATH|TAIR=locus=2092783|UniProtKB=Q9LJW0	Phosphate transporter PHO1 homolog 9;PHO1-H9;ortholog	PHOSPHATE TRANSPORTER PHO1 HOMOLOG 9 (PTHR10783:SF124)	secondary carrier transporter(PC00258)	Arabidopsis thaliana
AT3G29070	ARATH|TAIR=locus=2092788|UniProtKB=Q9LJV9	Transmembrane emp24 domain-containing protein p24delta11;TAIR:locus:2092788;ortholog	TRANSMEMBRANE EMP24 DOMAIN-CONTAINING PROTEIN P24DELTA11 (PTHR22811:SF72)	vesicle coat protein(PC00235)	Arabidopsis thaliana
AT3G29090	ARATH|TAIR=locus=2094652|UniProtKB=Q9LVQ0	Pectinesterase 31;PME31;ortholog	PECTINESTERASE 31 (PTHR31321:SF12)	hydrolase(PC00121)	Arabidopsis thaliana
AT3G29100	ARATH|EnsemblGenome=AT3G29100|UniProtKB=Q9LVP9	Vesicle transport v-SNARE 13;VTI13;ortholog	VESICLE TRANSPORT THROUGH INTERACTION WITH T-SNARES HOMOLOG 1B (PTHR21230:SF26)	SNARE protein(PC00034)	Arabidopsis thaliana
AT3G29160	ARATH|TAIR=locus=2094672|UniProtKB=P92958	SNF1-related protein kinase catalytic subunit alpha KIN11;KIN11;ortholog	SNF1-RELATED PROTEIN KINASE CATALYTIC SUBUNIT ALPHA KIN11 (PTHR24343:SF505)	non-receptor serine/threonine protein kinase(PC00167)	Arabidopsis thaliana
AT3G32030	ARATH|TAIR=locus=2114414|UniProtKB=Q9LH31	Terpenoid synthase 30;TPS30;ortholog	TERPENOID SYNTHASE 17-RELATED (PTHR31045:SF4)	-	Arabidopsis thaliana
AT3G32040	ARATH|TAIR=locus=2079028|UniProtKB=Q9LHR4	Geranylgeranyl pyrophosphate synthase 12, chloroplastic;TAIR:locus:2079028;ortholog	GERANYLGERANYL PYROPHOSPHATE SYNTHASE 11, CHLOROPLASTIC-RELATED (PTHR43281:SF11)	acyltransferase(PC00042)	Arabidopsis thaliana
AT3G45850	ARATH|TAIR=locus=2077132|UniProtKB=Q9LZU5	Kinesin-like protein KIN-5D;KIN5D;ortholog	KINESIN-LIKE PROTEIN KIN-5D (PTHR47970:SF9)	microtubule binding motor protein(PC00156)	Arabidopsis thaliana
AT3G45860	ARATH|TAIR=locus=2077147|UniProtKB=Q9LZU4	Cysteine-rich receptor-like protein kinase 4;CRK4;ortholog	CYSTEINE-RICH RECEPTOR-LIKE PROTEIN KINASE 4 (PTHR27002:SF427)	transmembrane signal receptor(PC00197)	Arabidopsis thaliana
AT3G45940	ARATH|TAIR=locus=2077142|UniProtKB=F4J6T7	Putative alpha-xylosidase 2;XYL2;ortholog	ALPHA-XYLOSIDASE 1-RELATED (PTHR22762:SF127)	glucosidase(PC00108)	Arabidopsis thaliana
AT3G46970	ARATH|TAIR=locus=2075576|UniProtKB=Q9SD76	Alpha-glucan phosphorylase 2, cytosolic;PHS2;ortholog	ALPHA-GLUCAN PHOSPHORYLASE 2, CYTOSOLIC (PTHR11468:SF4)	glycosyltransferase(PC00111)	Arabidopsis thaliana
AT3G46980	ARATH|TAIR=locus=2075586|UniProtKB=Q66GI9	Probable anion transporter 4, chloroplastic;ANTR4;ortholog	ANION TRANSPORTER 4, CHLOROPLASTIC-RELATED (PTHR11662:SF424)	secondary carrier transporter(PC00258)	Arabidopsis thaliana
AT3G55200	ARATH|EnsemblGenome=AT3G55200|UniProtKB=P0DKL4	Spliceosome-associated protein 130 A;SAP130A;ortholog	SPLICING FACTOR 3B SUBUNIT 3 (PTHR10644:SF1)	RNA processing factor(PC00147)	Arabidopsis thaliana
AT4G00955	ARATH|Gene_OrderedLocusName=At4g00955|UniProtKB=A0A1P8B4V9	Wall-associated receptor kinase-like protein;At4g00955;ortholog	WALL-ASSOCIATED RECEPTOR KINASE-LIKE PROTEIN (PTHR27005:SF315)	transmembrane signal receptor(PC00197)	Arabidopsis thaliana
AT4G00960	ARATH|EnsemblGenome=AT4G00960|UniProtKB=O23082	Putative receptor-like protein kinase At4g00960;AT4G00960;ortholog	CYSTEINE-RICH RECEPTOR-LIKE PROTEIN KINASE 41 (PTHR27002:SF796)	transmembrane signal receptor(PC00197)	Arabidopsis thaliana
AT4G00970	ARATH|TAIR=locus=2134603|UniProtKB=O23081	Cysteine-rich receptor-like protein kinase 41;CRK41;ortholog	CYSTEINE-RICH RECEPTOR-LIKE PROTEIN KINASE 41 (PTHR27002:SF796)	transmembrane signal receptor(PC00197)	Arabidopsis thaliana
AT4G05120	ARATH|TAIR=locus=2115733|UniProtKB=Q9M0Y3	Equilibrative nucleotide transporter 3;ENT3;ortholog	EQUILIBRATIVE NUCLEOTIDE TRANSPORTER 3-RELATED (PTHR10332:SF38)	transporter(PC00227)	Arabidopsis thaliana
AT4G05130	ARATH|TAIR=locus=2115753|UniProtKB=Q9M0Y2	Equilibrative nucleotide transporter 4;ENT4;ortholog	EQUILIBRATIVE NUCLEOTIDE TRANSPORTER 4 (PTHR10332:SF67)	transporter(PC00227)	Arabidopsis thaliana
AT4G05140	ARATH|TAIR=locus=2115643|UniProtKB=Q9M0Y1	Equilibrative nucleotide transporter 5;ENT5;ortholog	EQUILIBRATIVE NUCLEOTIDE TRANSPORTER 5 (PTHR10332:SF78)	transporter(PC00227)	Arabidopsis thaliana
AT4G05160	ARATH|TAIR=locus=2115673|UniProtKB=Q9M0X9	4-coumarate--CoA ligase-like 7;4CLL7;ortholog	4-COUMARATE--COA LIGASE-LIKE 7 (PTHR24096:SF378)	ligase(PC00142)	Arabidopsis thaliana
AT4G05170	ARATH|TAIR=locus=2115683|UniProtKB=Q9M0X8	Transcription factor bHLH114;BHLH114;ortholog	BASIC HELIX-LOOP-HELIX (BHLH) DNA-BINDING SUPERFAMILY PROTEIN-RELATED (PTHR16223:SF121)	basic helix-loop-helix transcription factor(PC00055)	Arabidopsis thaliana
AT4G05590	ARATH|TAIR=locus=2126583|UniProtKB=Q8LD38	Mitochondrial pyruvate carrier 3;MPC3;ortholog	MITOCHONDRIAL PYRUVATE CARRIER 3 (PTHR14154:SF104)	-	Arabidopsis thaliana
AT4G08455	ARATH|TAIR=locus=504955382|UniProtKB=Q6DBN1	BTB/POZ domain-containing protein At4g08455;TAIR:locus:504955382;ortholog	BTB DOMAIN-CONTAINING PROTEIN (PTHR24413:SF229)	ubiquitin-protein ligase(PC00234)	Arabidopsis thaliana
AT4G08470	ARATH|TAIR=locus=2133529|UniProtKB=Q9M0T3	Mitogen-activated protein kinase kinase kinase 3;MEKK3;ortholog	PROTEIN KINASE DOMAIN-CONTAINING PROTEIN (PTHR48016:SF29)	non-receptor serine/threonine protein kinase(PC00167)	Arabidopsis thaliana
AT4G08480	ARATH|TAIR=locus=2133539|UniProtKB=O81472	Mitogen-activated protein kinase kinase kinase 9;MEKK2;ortholog	PROTEIN KINASE DOMAIN-CONTAINING PROTEIN (PTHR48016:SF29)	non-receptor serine/threonine protein kinase(PC00167)	Arabidopsis thaliana
AT4G08560	ARATH|Gene_OrderedLocusName=At4g08560|UniProtKB=P0DN95	Pumilio homolog 15;APUM15;ortholog	PUMILIO HOMOLOG 15 (PTHR12537:SF175)	RNA metabolism protein(PC00031)	Arabidopsis thaliana
AT4G08560	ARATH|EnsemblGenome=AT4G08560|UniProtKB=P0DN94	S-protein homolog 17;SPH17;ortholog	S-PROTEIN HOMOLOG-RELATED (PTHR31232:SF54)	-	Arabidopsis thaliana
AT4G10380	ARATH|TAIR=locus=2122829|UniProtKB=Q9SV84	Probable aquaporin NIP5-1;NIP5-1;ortholog	AQUAPORIN NIP5-1-RELATED (PTHR45724:SF11)	-	Arabidopsis thaliana
AT4G11060	ARATH|TAIR=locus=2136083|UniProtKB=Q84J78	Single-stranded DNA-binding protein, mitochondrial;TAIR:locus:2136083;ortholog	SINGLE-STRANDED DNA-BINDING PROTEIN, MITOCHONDRIAL (PTHR10302:SF13)	DNA metabolism protein(PC00009)	Arabidopsis thaliana
AT4G11070	ARATH|TAIR=locus=2136093|UniProtKB=Q8H0Y8	Probable WRKY transcription factor 41;WRKY41;ortholog	WRKY TRANSCRIPTION FACTOR 41-RELATED (PTHR32096:SF36)	DNA-binding transcription factor(PC00218)	Arabidopsis thaliana
AT4G11080	ARATH|TAIR=locus=2136103|UniProtKB=Q9T012	High mobility group B protein 13;HMGB13;ortholog	HIGH MOBILITY GROUP B PROTEIN 13 (PTHR46912:SF1)	-	Arabidopsis thaliana
AT4G11170	ARATH|TAIR=locus=2136108|UniProtKB=O82500	Putative disease resistance protein At4g11170;TAIR:locus:2136108;ortholog	AAA DOMAIN-CONTAINING PROTEIN (PTHR11017:SF241)	-	Arabidopsis thaliana
AT5G01040	ARATH|TAIR=locus=2150039|UniProtKB=Q9LFD2	Laccase-8;LAC8;ortholog	LACCASE-8-RELATED (PTHR11709:SF251)	oxidase(PC00175)	Arabidopsis thaliana
AT5G02700	ARATH|TAIR=locus=2151316|UniProtKB=Q9LZ15	Putative F-box/LRR-repeat protein At5g02700;TAIR:locus:2151316;ortholog	OS02G0826000 PROTEIN (PTHR32153:SF2)	-	Arabidopsis thaliana
AT5G07770	ARATH|TAIR=locus=2160329|UniProtKB=Q9FF15	Formin-like protein 16;FH16;ortholog	FORMIN-LIKE PROTEIN-RELATED (PTHR45733:SF10)	-	Arabidopsis thaliana
AT5G08130	ARATH|EnsemblGenome=AT5G08130|UniProtKB=Q9LEZ3	Transcription factor BIM1;BIM1;ortholog	TRANSCRIPTION FACTOR BIM1-RELATED (PTHR46412:SF9)	basic helix-loop-helix transcription factor(PC00055)	Arabidopsis thaliana
AT5G10140	ARATH|TAIR=locus=2184118|UniProtKB=Q9S7Q7	MADS-box protein FLOWERING LOCUS C;FLC;ortholog	MADS-BOX PROTEIN FLOWERING LOCUS C (PTHR11945:SF671)	MADS box transcription factor(PC00250)	Arabidopsis thaliana
AT5G24660	ARATH|TAIR=locus=2176811|UniProtKB=Q9FIR9	Protein RESPONSE TO LOW SULFUR 2;LSU2;ortholog	PROTEIN RESPONSE TO LOW SULFUR 2-RELATED (PTHR34283:SF5)	-	Arabidopsis thaliana
AT5G24670	ARATH|EnsemblGenome=AT5G24670|UniProtKB=F4KH86	tRNA-specific adenosine deaminase TAD3;TAD3;ortholog	INACTIVE TRNA-SPECIFIC ADENOSINE DEAMINASE-LIKE PROTEIN 3-RELATED (PTHR11079:SF156)	deaminase(PC00088)	Arabidopsis thaliana
AT5G25980	ARATH|TAIR=locus=2180567|UniProtKB=Q9C5C2	Myrosinase 2;TGG2;ortholog	MYROSINASE 1-RELATED (PTHR10353:SF218)	glycosidase(PC00110)	Arabidopsis thaliana
AT5G26150	ARATH|Gene_OrderedLocusName=At5g26150|UniProtKB=A0A1P8BD07	Protein kinase domain-containing protein;At5g26150;ortholog	PROTEIN KINASE DOMAIN-CONTAINING PROTEIN (PTHR45647:SF96)	-	Arabidopsis thaliana
AT5G26160	ARATH|TAIR=locus=2179729|UniProtKB=Q7Y219	Protein PLASTID MOVEMENT IMPAIRED 1-RELATED 2;PMIR2;ortholog	PROTEIN PLASTID MOVEMENT IMPAIRED 1-RELATED 2 (PTHR33414:SF10)	-	Arabidopsis thaliana
AT5G26170	ARATH|TAIR=locus=2179739|UniProtKB=Q8VWQ5	Probable WRKY transcription factor 50;WRKY50;ortholog	WRKY TRANSCRIPTION FACTOR 50-RELATED (PTHR31221:SF112)	DNA-binding transcription factor(PC00218)	Arabidopsis thaliana
AT5G26180	ARATH|TAIR=locus=2179749|UniProtKB=Q8GYE8	25S rRNA (cytosine-C(5))-methyltransferase NSUN5;NSUN5;ortholog	28S RRNA (CYTOSINE-C(5))-METHYLTRANSFERASE (PTHR22807:SF4)	-	Arabidopsis thaliana
AT5G26230	ARATH|TAIR=locus=2179719|UniProtKB=Q3E936	Probable membrane-associated kinase regulator 1;MAKR1;ortholog	MEMBRANE-ASSOCIATED KINASE REGULATOR 1-RELATED (PTHR33312:SF8)	kinase modulator(PC00140)	Arabidopsis thaliana
AT5G26280	ARATH|Gene_OrderedLocusName=At5g26280|UniProtKB=A0A1P8BA53	TRAF-like family protein;At5g26280;ortholog	F9D12.8 PROTEIN-RELATED (PTHR46162:SF15)	-	Arabidopsis thaliana
AT5G35450	ARATH|TAIR=locus=2169523|UniProtKB=Q9FJB5	Disease resistance RPP8-like protein 3;RPP8L3;ortholog	DISEASE RESISTANCE RPP8-LIKE PROTEIN 3-RELATED (PTHR23155:SF1185)	antimicrobial response protein(PC00051)	Arabidopsis thaliana
AT5G35460	ARATH|TAIR=locus=2169533|UniProtKB=Q9FJB4	Glycerophosphocholine acyltransferase 1;GPC1;ortholog	GLYCEROPHOSPHOCHOLINE ACYLTRANSFERASE 1 (PTHR31201:SF1)	-	Arabidopsis thaliana
AT5G41240	ARATH|TAIR=locus=2155105|UniProtKB=Q8L727	Glutathione S-transferase T2;GSTT2;ortholog	GLUTATHIONE S-TRANSFERASE T1-RELATED (PTHR44750:SF1)	transferase(PC00220)	Arabidopsis thaliana
AT5G41250	ARATH|TAIR=locus=2155110|UniProtKB=Q9FHD8	Probable xyloglucan galactosyltransferase GT20;GT20;ortholog	XYLOGLUCAN GALACTOSYLTRANSFERASE GT20-RELATED (PTHR11062:SF335)	glycosyltransferase(PC00111)	Arabidopsis thaliana
AT5G41260	ARATH|TAIR=locus=2155115|UniProtKB=Q9FHD7	Serine/threonine-protein kinase BSK8;BSK8;ortholog	SERINE/THREONINE-PROTEIN KINASE BSK7-RELATED (PTHR45863:SF2)	non-receptor serine/threonine protein kinase(PC00167)	Arabidopsis thaliana
AT5G41270	ARATH|TAIR=locus=2155120|UniProtKB=Q84VV1	At5g41270;TAIR:locus:2155120;ortholog	OS01G0531000 PROTEIN (PTHR36072:SF2)	-	Arabidopsis thaliana
AT5G41280	ARATH|TAIR=locus=2155125|UniProtKB=Q9FHD5	Cysteine-rich repeat secretory protein 57;CRRSP57;ortholog	CYSTEINE-RICH REPEAT SECRETORY PROTEIN 57-RELATED (PTHR32099:SF85)	-	Arabidopsis thaliana
AT5G41290	ARATH|TAIR=locus=2155130|UniProtKB=Q9FHD4	Cysteine-rich repeat secretory protein 58;CRRSP58;ortholog	CYSTEINE-RICH REPEAT SECRETORY PROTEIN 57-RELATED (PTHR32099:SF85)	-	Arabidopsis thaliana
AT5G42420	ARATH|TAIR=locus=2162271|UniProtKB=Q9FIH5	UDP-rhamnose/UDP-galactose transporter 3;URGT3;ortholog	UDP-RHAMNOSE/UDP-GALACTOSE TRANSPORTER 3 (PTHR11132:SF321)	secondary carrier transporter(PC00258)	Arabidopsis thaliana
AT5G42430	ARATH|TAIR=locus=2162281|UniProtKB=Q9FIH4	Putative F-box protein At5g42430;TAIR:locus:2162281;ortholog	F-BOX ONLY PROTEIN 12-RELATED (PTHR31790:SF474)	-	Arabidopsis thaliana
AT5G42450	ARATH|TAIR=locus=2162311|UniProtKB=Q9FIH2	Pentatricopeptide repeat-containing protein At5g42450, mitochondrial;PCMP-E102;ortholog	OS01G0839400 PROTEIN (PTHR47926:SF288)	-	Arabidopsis thaliana
AT5G42460	ARATH|TAIR=locus=2162321|UniProtKB=Q9FIH1	F-box protein At5g42460;TAIR:locus:2162321;ortholog	F-BOX DOMAIN-CONTAINING PROTEIN (PTHR47993:SF12)	-	Arabidopsis thaliana
AT5G42480	ARATH|TAIR=locus=2162341|UniProtKB=Q9FIG9	Protein ACCUMULATION AND REPLICATION OF CHLOROPLASTS 6, chloroplastic;ARC6;ortholog	PLASTID DIVISION PROTEIN CDP1, CHLOROPLASTIC-RELATED (PTHR33925:SF1)	-	Arabidopsis thaliana
AT5G42850	ARATH|TAIR=locus=2160021|UniProtKB=Q9FMN4	Thioredoxin-like protein Clot;TAIR:locus:2160021;ortholog	THIOREDOXIN DOMAIN-CONTAINING PROTEIN 17 (PTHR12452:SF0)	transporter(PC00227)	Arabidopsis thaliana
AT5G44120	ARATH|TAIR=locus=2167654|UniProtKB=P15455	12S seed storage protein CRA1;CRA1;ortholog	12S SEED STORAGE PROTEIN CRA1 (PTHR31189:SF30)	-	Arabidopsis thaliana
AT5G44450	ARATH|EnsemblGenome=AT5G44450|UniProtKB=Q5PP70	Alpha N-terminal protein methyltransferase 1;AT5G44450;ortholog	ALPHA N-TERMINAL PROTEIN METHYLTRANSFERASE 1 (PTHR12753:SF0)	methyltransferase(PC00155)	Arabidopsis thaliana
AT5G44550	ARATH|TAIR=locus=2163386|UniProtKB=Q9FI10	CASP-like protein 1B1;TAIR:locus:2163386;ortholog	CASP-LIKE PROTEIN 1B1 (PTHR11615:SF244)	dehydrogenase(PC00092)	Arabidopsis thaliana
AT5G44560	ARATH|TAIR=locus=2163396|UniProtKB=Q0WTY4	Vacuolar protein sorting-associated protein 2 homolog 2;VPS2.2;ortholog	VACUOLAR PROTEIN SORTING-ASSOCIATED PROTEIN 2 HOMOLOG 2 (PTHR10476:SF56)	membrane traffic protein(PC00150)	Arabidopsis thaliana
AT5G44565	ARATH|Gene_OrderedLocusName=At5g44565|UniProtKB=A0A1P8BDH8	Transmembrane protein;At5g44565;ortholog		-	Arabidopsis thaliana
AT5G49500	ARATH|TAIR=locus=2157809|UniProtKB=P49966	Signal recognition particle 54 kDa protein 2;SRP-54B;ortholog	SIGNAL RECOGNITION PARTICLE 54 KDA PROTEIN (PTHR11564:SF5)	RNA metabolism protein(PC00031)	Arabidopsis thaliana
Note : PANTHER released 20200407 was used with GO Ontology database DOI: 10.5281/zenodo.3873405 Released 2020-06-01, [61], http://go.pantherdb.org/).
