## Additional file 1: Table S23 for "Oxford Nanopore and Bionano Genomics technologies evaluation for plant structural variation detection"

Table S23. PANTHER Overrepresentation results on Genes overlapping specific ONT Ler-1 SVs (query size >1kb).
Annotation Data Set	Arabidopsis thaliana�(REF)	Genes overlapping specific ONT SVs	expected	Fold Enrichment	+/-	P value
GO biological process complete
Unclassified	6 046	26	36.99	.70	-	0.00E00
Bonferroni count: 2 849. Displaying only results for Bonferroni-corrected for P < 0.05
GO molecular function complete
Unclassified	6 071	25	37.14	.67	-	0.00E00
Bonferroni count: 1 771. Displaying only results for Bonferroni-corrected for P < 0.05
GO cellular component complete
Unclassified	3 005	21	18.38	1.14	+	0.00E00
Bonferroni count: 680. Displaying only results for Bonferroni-corrected for P < 0.05
Note : The PANTHER version is decribed in Mi et al. 2019
